# Multifractal roots of suprapostural dexterity

**DOI:** 10.1101/2020.07.17.209502

**Authors:** Damian G. Kelty-Stephen, I-Chieh Lee, Nicole S. Carver, Karl M. Newell, Madhur Mangalam

## Abstract

Visually guided postural control emerges in response to task constraints. Task constraints generate physiological fluctuations that foster the exploration of available sensory information at many scales. Temporally correlated fluctuations quantified using fractal and multifractal metrics have been shown to carry perceptual information across the body. The risk of temporally correlated fluctuations is that stable sway appears to depend on a healthy balance of standard deviation (*SD*): too much or too little *SD* entails destabilization of posture. This study presses on the visual guidance of posture by prompting participants to quietly stand and fixate at distances within, less than, and beyond comfortable viewing distance. Manipulations of the visual precision demands associated with fixating nearer and farther than comfortable viewing distance reveals an adaptive relationship between *SD* and temporal correlations in postural fluctuations. Changing the viewing distance of the fixation target shows that increases in temporal correlations and *SD* predict subsequent reductions in each other. These findings indicate that the balance of *SD* within stable bounds may depend on a tendency for temporal correlations to self-correct across time. Notably, these relationships became stronger with greater distance from the most comfortable viewing and reaching distance, suggesting that this self-correcting relationship allows the visual layout to press the postural system into a poise for engaging with objects and events. Incorporating multifractal analysis showed that all effects attributable to monofractal evidence were better attributed to multifractal evidence of nonlinear interactions across scales. These results offer a glimpse of how current nonlinear dynamical models of self-correction may play out in biological goal-oriented behavior. We interpret these findings as part of the growing evidence that multifractal nonlinearity is a modeling strategy that resonates strongly with ecological-psychological approaches to perception and action.
