## Supplementary material for "Multifractal roots of suprapostural dexterity": Table S1

### Sheet: Table_S1
	B	SE	df	t	P
(Intercept)	0.00125126	0.00155422	17252.3	0.805073	0.420788			Abbreviations:	IRF: Impulse-Response Function
EC	-0.00156683	0.00228337	24285	-0.68619	0.4926				EC: Eyes Closed
CVD	-0.00344873	0.00228337	24285	-1.51037	0.130963				CVD: Comfortable Viewing Distance
DF_CVD	-1.18634e-05	9.67822e-06	24285	-1.22579	0.220291				DF_CVD: Distance from Comfortable Viewing Distance
Trial	0.000818681	0.000714632	24285	1.1456	0.251973
poly(Segment, 2)1	-0.52468	0.240652	24285	-2.18025	0.0292487	*		Model:	IRF ~ (EC + CVD + DF_CVD)*Trial*poly(segment,2)*Impulse*Response + (1|Participant)
poly(Segment, 2)2	0.338225	0.240652	24285	1.40545	0.159899
ImpulseCoP_HfGn	-0.00684137	0.00218324	24285	-3.13359	0.00172888	***		Signif. Codes:	‘*’ P < 0.05; ‘**’ P < 0.01; ‘***’ P < 0.001
ImpulseCoP_SD	0.000320534	0.00218324	24285	0.146816	0.883278
ResponseCoP_HfGn	-0.00203905	0.00218324	24285	-0.933956	0.350336
ResponseCoP_SD	-0.00144186	0.00218324	24285	-0.660424	0.508988
EC:Trial	-0.00138203	0.001057	24285	-1.30751	0.191053
CVD:Trial	-0.000419144	0.001057	24285	-0.396542	0.691708
DF_CVD:Trial	-4.98074e-07	4.48015e-06	24285	-0.111174	0.91148
EC:poly(Segment, 2)1	0.547223	0.355943	24285	1.53739	0.12421
EC:poly(Segment, 2)2	-0.957393	0.355943	24285	-2.68974	0.00715564	**
CVD:poly(Segment, 2)1	1.38071	0.355943	24285	3.87904	0.000105147	***
CVD:poly(Segment, 2)2	-0.942036	0.355943	24285	-2.64659	0.00813591	**
DF_CVD:poly(Segment, 2)1	0.0019803	0.00150869	24285	1.3126	0.18933
DF_CVD:poly(Segment, 2)2	-0.00127332	0.00150869	24285	-0.843991	0.398683
Trial:poly(Segment, 2)1	0.296229	0.1114	24285	2.65914	0.00783907	**
Trial:poly(Segment, 2)2	-0.116845	0.1114	24285	-1.04888	0.294245
EC:ImpulseCoP_HfGn	0.0070621	0.00322918	24285	2.18697	0.0287546	*
EC:ImpulseCoP_SD	-0.00233468	0.00322918	24285	-0.722996	0.469689
CVD:ImpulseCoP_HfGn	-0.000482002	0.00322918	24285	-0.149265	0.881346
CVD:ImpulseCoP_SD	0.00930085	0.00322918	24285	2.88025	0.00397703	***
DF_CVD:ImpulseCoP_HfGn	5.03372e-05	1.36871e-05	24285	3.67772	0.000235837	***
DF_CVD:ImpulseCoP_SD	-1.20043e-06	1.36871e-05	24285	-0.0877051	0.930112
Trial:ImpulseCoP_HfGn	0.00125241	0.00101064	24285	1.23923	0.215274
Trial:ImpulseCoP_SD	-0.000820305	0.00101064	24285	-0.811666	0.416991
poly(Segment, 2)1:ImpulseCoP_HfGn	1.2492	0.340333	24285	3.67051	0.000242585	***
poly(Segment, 2)2:ImpulseCoP_HfGn	-0.275084	0.340333	24285	-0.80828	0.418937
poly(Segment, 2)1:ImpulseCoP_SD	0.386516	0.340333	24285	1.1357	0.256094
poly(Segment, 2)2:ImpulseCoP_SD	-0.3512	0.340333	24285	-1.03193	0.302115
EC:ResponseCoP_HfGn	0.00266575	0.00322918	24285	0.825521	0.409084
EC:ResponseCoP_SD	0.00188093	0.00322918	24285	0.58248	0.560249
CVD:ResponseCoP_HfGn	0.00319578	0.00322918	24285	0.989659	0.322351
CVD:ResponseCoP_SD	0.00363747	0.00322918	24285	1.12644	0.259991
DF_CVD:ResponseCoP_HfGn	2.48991e-05	1.36871e-05	24285	1.81917	0.0688983
DF_CVD:ResponseCoP_SD	1.2879e-05	1.36871e-05	24285	0.94096	0.346735
Trial:ResponseCoP_HfGn	-0.000683332	0.00101064	24285	-0.676136	0.498961
Trial:ResponseCoP_SD	-0.00071788	0.00101064	24285	-0.71032	0.477512
poly(Segment, 2)1:ResponseCoP_HfGn	0.867515	0.340333	24285	2.54902	0.0108088	*
poly(Segment, 2)2:ResponseCoP_HfGn	-0.325643	0.340333	24285	-0.956837	0.338659
poly(Segment, 2)1:ResponseCoP_SD	0.517056	0.340333	24285	1.51926	0.128709
poly(Segment, 2)2:ResponseCoP_SD	-0.350337	0.340333	24285	-1.0294	0.303304
ImpulseCoP_HfGn:ResponseCoP_HfGn	0.00569019	0.00308756	24285	1.84294	0.0653504
ImpulseCoP_SD:ResponseCoP_HfGn	-0.00251524	0.00308756	24285	-0.814636	0.415288
ImpulseCoP_HfGn:ResponseCoP_SD	0.00723633	0.00308756	24285	2.3437	0.0191015	*
ImpulseCoP_SD:ResponseCoP_SD	0.000950052	0.00308756	24285	0.307703	0.758311
EC:Trial:poly(Segment, 2)1	-0.214967	0.164769	24285	-1.30466	0.192022
EC:Trial:poly(Segment, 2)2	0.545961	0.164769	24285	3.31349	0.000922753	***
CVD:Trial:poly(Segment, 2)1	-0.714012	0.164769	24285	-4.3334	1.47411e-05	***
CVD:Trial:poly(Segment, 2)2	0.468049	0.164769	24285	2.84063	0.00450617	***
DF_CVD:Trial:poly(Segment, 2)1	-0.000866897	0.000698386	24285	-1.24129	0.214512
DF_CVD:Trial:poly(Segment, 2)2	0.000279571	0.000698386	24285	0.400311	0.688931
EC:Trial:ImpulseCoP_HfGn	-0.000576795	0.00149482	24285	-0.385863	0.699602
EC:Trial:ImpulseCoP_SD	0.00259434	0.00149482	24285	1.73556	0.0826551
CVD:Trial:ImpulseCoP_HfGn	0.00445029	0.00149482	24285	2.97715	0.00291233	***
CVD:Trial:ImpulseCoP_SD	-0.00151455	0.00149482	24285	-1.0132	0.310974
DF_CVD:Trial:ImpulseCoP_HfGn	-1.43451e-05	6.33588e-06	24285	-2.26411	0.0235761	*
DF_CVD:Trial:ImpulseCoP_SD	3.10996e-06	6.33588e-06	24285	0.490849	0.623538
EC:poly(Segment, 2)1:ImpulseCoP_HfGn	-1.95368	0.503379	24285	-3.88113	0.000104249	***
EC:poly(Segment, 2)2:ImpulseCoP_HfGn	1.62941	0.503379	24285	3.23695	0.00120975	***
EC:poly(Segment, 2)1:ImpulseCoP_SD	-0.762484	0.503379	24285	-1.51473	0.129853
EC:poly(Segment, 2)2:ImpulseCoP_SD	1.1466	0.503379	24285	2.2778	0.022747	*
CVD:poly(Segment, 2)1:ImpulseCoP_HfGn	-2.76416	0.503379	24285	-5.49122	4.03173e-08	***
CVD:poly(Segment, 2)2:ImpulseCoP_HfGn	1.01751	0.503379	24285	2.02137	0.0432526	*
CVD:poly(Segment, 2)1:ImpulseCoP_SD	-1.91922	0.503379	24285	-3.81267	0.000137816	***
CVD:poly(Segment, 2)2:ImpulseCoP_SD	1.12926	0.503379	24285	2.24335	0.024883	*
DF_CVD:poly(Segment, 2)1:ImpulseCoP_HfGn	-0.00490685	0.0021336	24285	-2.2998	0.0214682	*
DF_CVD:poly(Segment, 2)2:ImpulseCoP_HfGn	0.000698651	0.0021336	24285	0.327451	0.743329
DF_CVD:poly(Segment, 2)1:ImpulseCoP_SD	-0.00255184	0.0021336	24285	-1.19602	0.231699
DF_CVD:poly(Segment, 2)2:ImpulseCoP_SD	0.00158157	0.0021336	24285	0.741269	0.458537
Trial:poly(Segment, 2)1:ImpulseCoP_HfGn	-0.546577	0.157544	24285	-3.46937	0.000522592	***
Trial:poly(Segment, 2)2:ImpulseCoP_HfGn	0.0148579	0.157544	24285	0.0943097	0.924864
Trial:poly(Segment, 2)1:ImpulseCoP_SD	-0.249203	0.157544	24285	-1.5818	0.113707
Trial:poly(Segment, 2)2:ImpulseCoP_SD	0.119182	0.157544	24285	0.756499	0.449358
EC:Trial:ResponseCoP_HfGn	0.000349701	0.00149482	24285	0.233942	0.815032
EC:Trial:ResponseCoP_SD	0.00123315	0.00149482	24285	0.824948	0.409409
CVD:Trial:ResponseCoP_HfGn	0.000966396	0.00149482	24285	0.646497	0.517964
CVD:Trial:ResponseCoP_SD	0.00034111	0.00149482	24285	0.228195	0.819497
DF_CVD:Trial:ResponseCoP_HfGn	-4.79718e-06	6.33588e-06	24285	-0.757145	0.44897
DF_CVD:Trial:ResponseCoP_SD	1.15293e-07	6.33588e-06	24285	0.0181969	0.985482
EC:poly(Segment, 2)1:ResponseCoP_HfGn	-0.630871	0.503379	24285	-1.25327	0.210118
EC:poly(Segment, 2)2:ResponseCoP_HfGn	0.877234	0.503379	24285	1.74269	0.0814002
EC:poly(Segment, 2)1:ResponseCoP_SD	-0.558291	0.503379	24285	-1.10909	0.267404
EC:poly(Segment, 2)2:ResponseCoP_SD	0.971263	0.503379	24285	1.92949	0.0536821
CVD:poly(Segment, 2)1:ResponseCoP_HfGn	-1.36527	0.503379	24285	-2.71221	0.00668833	**
CVD:poly(Segment, 2)2:ResponseCoP_HfGn	0.574426	0.503379	24285	1.14114	0.253823
CVD:poly(Segment, 2)1:ResponseCoP_SD	-1.35807	0.503379	24285	-2.6979	0.00698264	**
CVD:poly(Segment, 2)2:ResponseCoP_SD	0.932881	0.503379	24285	1.85324	0.0638603
DF_CVD:poly(Segment, 2)1:ResponseCoP_HfGn	-0.00416612	0.0021336	24285	-1.95262	0.0508758
DF_CVD:poly(Segment, 2)2:ResponseCoP_HfGn	0.000985236	0.0021336	24285	0.461771	0.64425
DF_CVD:poly(Segment, 2)1:ResponseCoP_SD	-0.0019651	0.0021336	24285	-0.921023	0.357048
DF_CVD:poly(Segment, 2)2:ResponseCoP_SD	0.00132142	0.0021336	24285	0.619337	0.535701
Trial:poly(Segment, 2)1:ResponseCoP_HfGn	-0.494948	0.157544	24285	-3.14166	0.00168195	***
Trial:poly(Segment, 2)2:ResponseCoP_HfGn	0.120814	0.157544	24285	0.766862	0.443171
Trial:poly(Segment, 2)1:ResponseCoP_SD	-0.28585	0.157544	24285	-1.81442	0.0696253
Trial:poly(Segment, 2)2:ResponseCoP_SD	0.122533	0.157544	24285	0.777769	0.436713
EC:ImpulseCoP_HfGn:ResponseCoP_HfGn	-0.00530635	0.00456675	24285	-1.16196	0.245265
EC:ImpulseCoP_SD:ResponseCoP_HfGn	-0.00221606	0.00456675	24285	-0.485261	0.627496
EC:ImpulseCoP_HfGn:ResponseCoP_SD	-0.00752643	0.00456675	24285	-1.64809	0.0993461
EC:ImpulseCoP_SD:ResponseCoP_SD	0.00124306	0.00456675	24285	0.272199	0.785472
CVD:ImpulseCoP_HfGn:ResponseCoP_HfGn	-0.00333513	0.00456675	24285	-0.730307	0.46521
CVD:ImpulseCoP_SD:ResponseCoP_HfGn	-0.0103377	0.00456675	24285	-2.26368	0.0236025	*
CVD:ImpulseCoP_HfGn:ResponseCoP_SD	-9.2812e-05	0.00456675	24285	-0.0203234	0.983786
CVD:ImpulseCoP_SD:ResponseCoP_SD	-0.0100009	0.00456675	24285	-2.18995	0.0285376	*
DF_CVD:ImpulseCoP_HfGn:ResponseCoP_HfGn	-5.20759e-05	1.93564e-05	24285	-2.69036	0.00714229	**
DF_CVD:ImpulseCoP_SD:ResponseCoP_HfGn	-1.92235e-05	1.93564e-05	24285	-0.993134	0.320654
DF_CVD:ImpulseCoP_HfGn:ResponseCoP_SD	-5.33206e-05	1.93564e-05	24285	-2.75467	0.0058795	**
DF_CVD:ImpulseCoP_SD:ResponseCoP_SD	-1.62063e-06	1.93564e-05	24285	-0.0837258	0.933275
Trial:ImpulseCoP_HfGn:ResponseCoP_HfGn	-0.000196924	0.00142926	24285	-0.13778	0.890415
Trial:ImpulseCoP_SD:ResponseCoP_HfGn	0.000556092	0.00142926	24285	0.389076	0.697223
Trial:ImpulseCoP_HfGn:ResponseCoP_SD	-0.00148229	0.00142926	24285	-1.0371	0.299699
Trial:ImpulseCoP_SD:ResponseCoP_SD	0.000557354	0.00142926	24285	0.389959	0.69657
poly(Segment, 2)1:ImpulseCoP_HfGn:ResponseCoP_HfGn	-1.15459	0.481304	24285	-2.39887	0.0164532	*
poly(Segment, 2)2:ImpulseCoP_HfGn:ResponseCoP_HfGn	0.189302	0.481304	24285	0.393312	0.694093
poly(Segment, 2)1:ImpulseCoP_SD:ResponseCoP_HfGn	-0.606902	0.481304	24285	-1.26095	0.207338
poly(Segment, 2)2:ImpulseCoP_SD:ResponseCoP_HfGn	0.375385	0.481304	24285	0.779933	0.435438
poly(Segment, 2)1:ImpulseCoP_HfGn:ResponseCoP_SD	-1.25313	0.481304	24285	-2.60362	0.0092301	**
poly(Segment, 2)2:ImpulseCoP_HfGn:ResponseCoP_SD	0.293132	0.481304	24285	0.609037	0.542505
poly(Segment, 2)1:ImpulseCoP_SD:ResponseCoP_SD	-0.438137	0.481304	24285	-0.910313	0.362667
poly(Segment, 2)2:ImpulseCoP_SD:ResponseCoP_SD	0.386939	0.481304	24285	0.803939	0.42144
EC:Trial:poly(Segment, 2)1:ImpulseCoP_HfGn	1.03276	0.233019	24285	4.43207	9.37433e-06	***
EC:Trial:poly(Segment, 2)2:ImpulseCoP_HfGn	-1.05094	0.233019	24285	-4.51011	6.50967e-06	***
EC:Trial:poly(Segment, 2)1:ImpulseCoP_SD	0.401975	0.233019	24285	1.72507	0.084527
EC:Trial:poly(Segment, 2)2:ImpulseCoP_SD	-0.668845	0.233019	24285	-2.87034	0.00410379	***
CVD:Trial:poly(Segment, 2)1:ImpulseCoP_HfGn	1.51985	0.233019	24285	6.52243	7.05365e-11	***
CVD:Trial:poly(Segment, 2)2:ImpulseCoP_HfGn	-0.478366	0.233019	24285	-2.05291	0.0400924	*
CVD:Trial:poly(Segment, 2)1:ImpulseCoP_SD	0.864138	0.233019	24285	3.70844	0.000209003	***
CVD:Trial:poly(Segment, 2)2:ImpulseCoP_SD	-0.481296	0.233019	24285	-2.06548	0.0388884	*
DF_CVD:Trial:poly(Segment, 2)1:ImpulseCoP_HfGn	0.00169178	0.000987666	24285	1.71291	0.0867427
DF_CVD:Trial:poly(Segment, 2)2:ImpulseCoP_HfGn	0.00050676	0.000987666	24285	0.513088	0.607894
DF_CVD:Trial:poly(Segment, 2)1:ImpulseCoP_SD	0.00120611	0.000987666	24285	1.22117	0.222033
DF_CVD:Trial:poly(Segment, 2)2:ImpulseCoP_SD	-0.000411124	0.000987666	24285	-0.416258	0.677225
EC:Trial:poly(Segment, 2)1:ResponseCoP_HfGn	0.301316	0.233019	24285	1.29309	0.195991
EC:Trial:poly(Segment, 2)2:ResponseCoP_HfGn	-0.525157	0.233019	24285	-2.25371	0.0242234	*
EC:Trial:poly(Segment, 2)1:ResponseCoP_SD	0.211678	0.233019	24285	0.908413	0.363669
EC:Trial:poly(Segment, 2)2:ResponseCoP_SD	-0.54975	0.233019	24285	-2.35925	0.0183198	*
CVD:Trial:poly(Segment, 2)1:ResponseCoP_HfGn	0.667202	0.233019	24285	2.86329	0.0041962	***
CVD:Trial:poly(Segment, 2)2:ResponseCoP_HfGn	-0.249236	0.233019	24285	-1.06959	0.284813
CVD:Trial:poly(Segment, 2)1:ResponseCoP_SD	0.69276	0.233019	24285	2.97297	0.00295219	***
CVD:Trial:poly(Segment, 2)2:ResponseCoP_SD	-0.460637	0.233019	24285	-1.97682	0.048073	*
DF_CVD:Trial:poly(Segment, 2)1:ResponseCoP_HfGn	0.00197401	0.000987666	24285	1.99866	0.0456564	*
DF_CVD:Trial:poly(Segment, 2)2:ResponseCoP_HfGn	-0.000207339	0.000987666	24285	-0.209928	0.833725
DF_CVD:Trial:poly(Segment, 2)1:ResponseCoP_SD	0.000823362	0.000987666	24285	0.833644	0.40449
DF_CVD:Trial:poly(Segment, 2)2:ResponseCoP_SD	-0.000301758	0.000987666	24285	-0.305526	0.759968
EC:Trial:ImpulseCoP_HfGn:ResponseCoP_HfGn	0.000657994	0.00211399	24285	0.311257	0.755608
EC:Trial:ImpulseCoP_SD:ResponseCoP_HfGn	0.000195034	0.00211399	24285	0.0922584	0.926493
EC:Trial:ImpulseCoP_HfGn:ResponseCoP_SD	0.00075553	0.00211399	24285	0.357395	0.720799
EC:Trial:ImpulseCoP_SD:ResponseCoP_SD	-0.00217105	0.00211399	24285	-1.02699	0.304435
CVD:Trial:ImpulseCoP_HfGn:ResponseCoP_HfGn	-0.00129435	0.00211399	24285	-0.612276	0.540361
CVD:Trial:ImpulseCoP_SD:ResponseCoP_HfGn	0.00196928	0.00211399	24285	0.931545	0.351581
CVD:Trial:ImpulseCoP_HfGn:ResponseCoP_SD	-0.00422239	0.00211399	24285	-1.99735	0.045798	*
CVD:Trial:ImpulseCoP_SD:ResponseCoP_SD	0.0017221	0.00211399	24285	0.814619	0.415299
DF_CVD:Trial:ImpulseCoP_HfGn:ResponseCoP_HfGn	1.53559e-05	8.96029e-06	24285	1.71377	0.0865833
DF_CVD:Trial:ImpulseCoP_SD:ResponseCoP_HfGn	5.11978e-06	8.96029e-06	24285	0.571386	0.567744
DF_CVD:Trial:ImpulseCoP_HfGn:ResponseCoP_SD	1.54964e-05	8.96029e-06	24285	1.72946	0.0837399
DF_CVD:Trial:ImpulseCoP_SD:ResponseCoP_SD	-1.84488e-06	8.96029e-06	24285	-0.205895	0.836874
EC:poly(Segment, 2)1:ImpulseCoP_HfGn:ResponseCoP_HfGn	1.71899	0.711885	24285	2.41469	0.0157558	*
EC:poly(Segment, 2)2:ImpulseCoP_HfGn:ResponseCoP_HfGn	-1.74074	0.711885	24285	-2.44525	0.0144823	*
EC:poly(Segment, 2)1:ImpulseCoP_SD:ResponseCoP_HfGn	1.2741	0.711885	24285	1.78976	0.0735051
EC:poly(Segment, 2)2:ImpulseCoP_SD:ResponseCoP_HfGn	-1.25032	0.711885	24285	-1.75634	0.0790423
EC:poly(Segment, 2)1:ImpulseCoP_HfGn:ResponseCoP_SD	1.96735	0.711885	24285	2.76358	0.00572149	**
EC:poly(Segment, 2)2:ImpulseCoP_HfGn:ResponseCoP_SD	-1.65632	0.711885	24285	-2.32667	0.0199912	*
EC:poly(Segment, 2)1:ImpulseCoP_SD:ResponseCoP_SD	0.767227	0.711885	24285	1.07774	0.281161
EC:poly(Segment, 2)2:ImpulseCoP_SD:ResponseCoP_SD	-1.16268	0.711885	24285	-1.63324	0.102431
CVD:poly(Segment, 2)1:ImpulseCoP_HfGn:ResponseCoP_HfGn	1.69086	0.711885	24285	2.37518	0.0175481	*
CVD:poly(Segment, 2)2:ImpulseCoP_HfGn:ResponseCoP_HfGn	-0.420823	0.711885	24285	-0.591138	0.554433
CVD:poly(Segment, 2)1:ImpulseCoP_SD:ResponseCoP_HfGn	2.08293	0.711885	24285	2.92593	0.00343743	***
CVD:poly(Segment, 2)2:ImpulseCoP_SD:ResponseCoP_HfGn	-0.922446	0.711885	24285	-1.29578	0.195064
CVD:poly(Segment, 2)1:ImpulseCoP_HfGn:ResponseCoP_SD	2.75971	0.711885	24285	3.87663	0.000106193	***
CVD:poly(Segment, 2)2:ImpulseCoP_HfGn:ResponseCoP_SD	-1.01108	0.711885	24285	-1.42029	0.155536
CVD:poly(Segment, 2)1:ImpulseCoP_SD:ResponseCoP_SD	1.91542	0.711885	24285	2.69063	0.00713656	**
CVD:poly(Segment, 2)2:ImpulseCoP_SD:ResponseCoP_SD	-1.12979	0.711885	24285	-1.58704	0.112518
DF_CVD:poly(Segment, 2)1:ImpulseCoP_HfGn:ResponseCoP_HfGn	0.00464148	0.00301737	24285	1.53825	0.124
DF_CVD:poly(Segment, 2)2:ImpulseCoP_HfGn:ResponseCoP_HfGn	0.00037381	0.00301737	24285	0.123886	0.901406
DF_CVD:poly(Segment, 2)1:ImpulseCoP_SD:ResponseCoP_HfGn	0.00609121	0.00301737	24285	2.01871	0.043528	*
DF_CVD:poly(Segment, 2)2:ImpulseCoP_SD:ResponseCoP_HfGn	-0.00189361	0.00301737	24285	-0.627568	0.530293
DF_CVD:poly(Segment, 2)1:ImpulseCoP_HfGn:ResponseCoP_SD	0.00500682	0.00301737	24285	1.65933	0.0970619
DF_CVD:poly(Segment, 2)2:ImpulseCoP_HfGn:ResponseCoP_SD	-0.00078598	0.00301737	24285	-0.260485	0.794492
DF_CVD:poly(Segment, 2)1:ImpulseCoP_SD:ResponseCoP_SD	0.00257697	0.00301737	24285	0.854045	0.393088
DF_CVD:poly(Segment, 2)2:ImpulseCoP_SD:ResponseCoP_SD	-0.0016485	0.00301737	24285	-0.546337	0.584839
Trial:poly(Segment, 2)1:ImpulseCoP_HfGn:ResponseCoP_HfGn	0.572743	0.2228	24285	2.57066	0.0101565	*
Trial:poly(Segment, 2)2:ImpulseCoP_HfGn:ResponseCoP_HfGn	-0.0195186	0.2228	24285	-0.0876057	0.930191
Trial:poly(Segment, 2)1:ImpulseCoP_SD:ResponseCoP_HfGn	0.485263	0.2228	24285	2.17802	0.0294142	*
Trial:poly(Segment, 2)2:ImpulseCoP_SD:ResponseCoP_HfGn	-0.189325	0.2228	24285	-0.849753	0.395471
Trial:poly(Segment, 2)1:ImpulseCoP_HfGn:ResponseCoP_SD	0.543261	0.2228	24285	2.43833	0.0147624	*
Trial:poly(Segment, 2)2:ImpulseCoP_HfGn:ResponseCoP_SD	-0.0233048	0.2228	24285	-0.1046	0.916694
Trial:poly(Segment, 2)1:ImpulseCoP_SD:ResponseCoP_SD	0.247047	0.2228	24285	1.10883	0.267516
Trial:poly(Segment, 2)2:ImpulseCoP_SD:ResponseCoP_SD	-0.129355	0.2228	24285	-0.580587	0.561524
EC:Trial:poly(Segment, 2)1:ImpulseCoP_HfGn:ResponseCoP_HfGn	-1.12646	0.329539	24285	-3.41828	0.000631211	***
EC:Trial:poly(Segment, 2)2:ImpulseCoP_HfGn:ResponseCoP_HfGn	1.28557	0.329539	24285	3.90111	9.60105e-05	***
EC:Trial:poly(Segment, 2)1:ImpulseCoP_SD:ResponseCoP_HfGn	-0.629757	0.329539	24285	-1.91102	0.0560133
EC:Trial:poly(Segment, 2)2:ImpulseCoP_SD:ResponseCoP_HfGn	0.726153	0.329539	24285	2.20354	0.0275657	*
EC:Trial:poly(Segment, 2)1:ImpulseCoP_HfGn:ResponseCoP_SD	-1.02394	0.329539	24285	-3.10718	0.00189101	***
EC:Trial:poly(Segment, 2)2:ImpulseCoP_HfGn:ResponseCoP_SD	1.06008	0.329539	24285	3.21685	0.00129776	***
EC:Trial:poly(Segment, 2)1:ImpulseCoP_SD:ResponseCoP_SD	-0.395008	0.329539	24285	-1.19867	0.230668
EC:Trial:poly(Segment, 2)2:ImpulseCoP_SD:ResponseCoP_SD	0.677012	0.329539	24285	2.05442	0.0399455	*
CVD:Trial:poly(Segment, 2)1:ImpulseCoP_HfGn:ResponseCoP_HfGn	-0.849263	0.329539	24285	-2.57713	0.0099684	**
CVD:Trial:poly(Segment, 2)2:ImpulseCoP_HfGn:ResponseCoP_HfGn	0.11683	0.329539	24285	0.354525	0.722948
CVD:Trial:poly(Segment, 2)1:ImpulseCoP_SD:ResponseCoP_HfGn	-0.887786	0.329539	24285	-2.69403	0.00706433	**
CVD:Trial:poly(Segment, 2)2:ImpulseCoP_SD:ResponseCoP_HfGn	0.336847	0.329539	24285	1.02218	0.306707
CVD:Trial:poly(Segment, 2)1:ImpulseCoP_HfGn:ResponseCoP_SD	-1.49895	0.329539	24285	-4.54862	5.42598e-06	***
CVD:Trial:poly(Segment, 2)2:ImpulseCoP_HfGn:ResponseCoP_SD	0.467161	0.329539	24285	1.41762	0.156315
CVD:Trial:poly(Segment, 2)1:ImpulseCoP_SD:ResponseCoP_SD	-0.85578	0.329539	24285	-2.5969	0.00941253	**
CVD:Trial:poly(Segment, 2)2:ImpulseCoP_SD:ResponseCoP_SD	0.480176	0.329539	24285	1.45712	0.145097
DF_CVD:Trial:poly(Segment, 2)1:ImpulseCoP_HfGn:ResponseCoP_HfGn	-0.00171571	0.00139677	24285	-1.22834	0.219331
DF_CVD:Trial:poly(Segment, 2)2:ImpulseCoP_HfGn:ResponseCoP_HfGn	-0.000992881	0.00139677	24285	-0.71084	0.47719
DF_CVD:Trial:poly(Segment, 2)1:ImpulseCoP_SD:ResponseCoP_HfGn	-0.00283016	0.00139677	24285	-2.02622	0.0427535	*
DF_CVD:Trial:poly(Segment, 2)2:ImpulseCoP_SD:ResponseCoP_HfGn	0.00062583	0.00139677	24285	0.448055	0.654118
DF_CVD:Trial:poly(Segment, 2)1:ImpulseCoP_HfGn:ResponseCoP_SD	-0.00169083	0.00139677	24285	-1.21052	0.226089
DF_CVD:Trial:poly(Segment, 2)2:ImpulseCoP_HfGn:ResponseCoP_SD	-0.000475172	0.00139677	24285	-0.340194	0.733714
DF_CVD:Trial:poly(Segment, 2)1:ImpulseCoP_SD:ResponseCoP_SD	-0.00118435	0.00139677	24285	-0.847919	0.396491
DF_CVD:Trial:poly(Segment, 2)2:ImpulseCoP_SD:ResponseCoP_SD	0.000446088	0.00139677	24285	0.319371	0.749448
